# Unify: Learning Cellular Evolution with Universal Multimodal Embeddings

**DOI:** 10.1101/2025.09.07.674681

**Authors:** Huawen Zhong, Wenkai Han, Guoxin Cui, David Gomez Cabrero, Jesper Tegner, Xin Gao, Manuel Aranda

**Affiliations:** BioEngineering Program, Biological and Environmental Science and Engineering Division, King Abdullah University of Science and Technology (KAUST), Thuwal, 23955-6900, Kingdom of Saudi Arabia; Klarman Cell Observatory, Broad Institute of MIT and Harvard, Cambridge, MA 02142, United States; Marine Science Program, Biological and Environmental Science and Engineering Division, King Abdullah University of Science and Technology (KAUST), Thuwal, 23955-6900, Kingdom of Saudi Arabia; Computer Science Program, Computer, Electrical and Mathematical Sciences and Engineering Division, King Abdullah University of Science and Technology (KAUST), Thuwal 23955-6900, Kingdom of Saudi Arabia; Unit of Computational Medicine, Department of Medicine, Center for Molecular Medicine, Karolinska Institute, Karolinska University Hospital, Stockholm, Sweden; Science for Life Laboratory, Solna, Sweden; Center of Excellence on Smart Health, King Abdullah University of Science and Technology (KAUST), Thuwal 23955-6900, Kingdom of Saudi Arabia; Center of Excellence for Generative AI, King Abdullah University of Science and Technology (KAUST), Thuwal 23955-6900, Kingdom of Saudi Arabia

**Author notes:** Corresponding author: Xin Gao, Manuel Aranda. The first two authors should be regarded as joint First Authors.

**Keywords:** Cross-species integration, scRNA-seq, cell type evolution, perturbation

## Abstract

Integrating single-cell RNA-sequencing (scRNA-seq) data across species is hindered by evolutionary divergence, technical batch effects, and the reliance on one-to-one orthologs. We present Unify, a transfer learning methodology that learns universal cell embeddings by defining functionally coherent, multi-modal macrogenes. This is achieved by combining RNA expression with embeddings from protein language models and general-purpose language models. Unify transcends species boundaries, enabling cross-species comparisons beyond strict gene-level homology. Unify corrects batch effects while preserving conserved biological signals across vast evolutionary distances and enables more accurate prediction of perturbation responses across species, such as from mouse to human. Applied to species separated by over 700 million years, Unify reconstructs more accurate multi-species cell-type evolutionary trees and uncovers convergent gene programs. Together, these results establish Unify as a powerful method for comparative single-cell genomics and evolutionary biology.
