## Supplementary_Tables for "Unify: Learning Cellular Evolution with Universal Multimodal Embeddings"

### Sheet: Supplementary Table 1
Supplementary Table 1. Details of the datasets used in this study.
Session	Task	Species	Cell amount	Celltypes amount	Mean_UMI/cell	Median_UMI/cell	Data source	Note
Benchmark	Cross genus	Felis catus (Cat)	11037	11	4908.85	2628	http://120.79.46.200:81/Pandora/Download.html	Both are from the lung tissue
		Panthera tigris altaica (Tiger)	16163	9	5063.33	3835	http://120.79.46.200:81/Pandora/Download.html
	Cross family	Felis catus (Cat)	11037	11	4908.85	2628	http://120.79.46.200:81/Pandora/Download.html	Both are from the lung tissue
		Canis lupus familiaris (Dog)	7453	9	4283.9	948	http://120.79.46.200:81/Pandora/Download.html
	Cross order	Nematostella vectensis (Sea anemone)	10581	8	1025.46	811	https://tanaylab.github.io/old_resources/pages/724.html	Both datasets are sourced from the whole organism
		Stylophora pistillata (hard coral)	16080	11	1473.34	1122	https://doi.org/10.17632/g2mysjfp52.1.
	Cross class	Xenopus tropicalis (Frog)	96935	36	3225.71	2031	https://www.ncbi.nlm.nih.gov/geo/query/acc.cgi?acc=GSE113074	Atlas level integration
		Danio rerio (Zebrafish)	63371	42	6098.8	5713	https://kleintools.hms.harvard.edu/paper_websites/wagner_zebrafish_timecourse2018/WagnerScience2018.h5ad
	Cross phylum	Drosophila melanogaster (Fly)	156524	5	1066.37	621	https://www.ncbi.nlm.nih.gov/geo/query/acc.cgi?acc=GSE198831	Cell lineage level integration
		Danio rerio (Zebrafish)	72732	5	2021.74	1056	https://www.ncbi.nlm.nih.gov/geo/query/acc.cgi?acc=GSE198571
Macrogene analysis	Five species eye AH datasets	Homo sapiens	24023	18	6256.56	4962	https://singlecell.broadinstitute.org/single_cell/study/SCP780	NA
		Sus scrofa	6709	14	14384.6	9828
		Macaque mulatta	5158	12	6604.65	5128
		Mus musculus	5067	20	6919.61	5110
		Macaca fascicularis	9155	15	5211.57	2676
	Human and mouse immune dataset	Homo sapiens	33506	14	32169.5	4733	https://support.10xgenomics.com/single-cell-gene-expression/datasets/3.0.0/pbmc_10k_v3, GSE115189, GSE128066 and GSE94820 (GEO)	collected from 5 studies, covering two tissues
		Mus musculus	64355	16	5727.25	3008	https://figshare.com/articles/MCA_DGE_Data/5435866	collected from 3 studies, covering two tissues (same as human)
Cross-species perturbation prediction	LPS dataset	Mus musculus (control+lps2+lps6)	6366	1	7356.11	6584	https://www.ebi.ac.uk/arrayexpress/experiments/E-MTAB-6754/?query=tzachi+hagai	We subset the control and lipopolysaccharide (LPS) for two hours (lps2) and six hours (lps6) separately for each species. Specifically, under lps2 and lps6 conditions separately, we use the mouse dataset to predict the corresponding perturbed datasets in the other species.
		Sus scrofa (control+lps2+lps6)	5792	1	3930.89	3737
		Rattus norvegicus (control+lps2+lps6)	9314	1	4115.84	4077.98
		Oryctolagus cuniculus (control+lps2+lps6)	11659	1	1213.86	1198.62
	Cytokine perturnation dataset	Homo sapiens (control+stimulation)	689924	9	4262.17	3190	https://www.parsebiosciences.com/datasets/10-million-human-pbmcs-in-a-single-experiment/	We focued on the IFN-beta stimuation data. Specifically we subset the shared 9 cell types between human and mouse under control and perturbation condition.
		Mus musculus (control+stimulation)	1882	9	4689.66	3701	https://www.ncbi.nlm.nih.gov/geo/query/acc.cgi?acc=GSE202186
Celltype tree construction	Construct the cell type tree using the	Schmidtea mediterranea	50562	9	3020.06	2166	https://www.ncbi.nlm.nih.gov/geo/query/acc.cgi?acc=GSE111764	We used the cell lineage information here.
		Danio rerio	66381	5	2021.74	1056	https://www.ncbi.nlm.nih.gov/geo/query/acc.cgi?acc=GSE198571
		Ciona intestinalis	12489	7	8297.27	7108	https://portals.broadinstitute.org/single_cell/study/SCP454/comprehensive-single-cell-transcriptome-lineages-of-a-proto-vertebrate
		Mus musculus	53136	11	757.17	637	https://www.ncbi.nlm.nih.gov/geo/query/acc.cgi?acc=GSE153562
		Homo sapiens	332406	11	753.97	601	https://www.ncbi.nlm.nih.gov/geo/query/acc.cgi?acc=GSE134355
		Drosophila melanogaster	132030	5	1066.37	621	https://www.ncbi.nlm.nih.gov/geo/query/acc.cgi?acc=GSE198831
		Caenorhabditis elegans	23191	9	1774.62	1298	https://www.ncbi.nlm.nih.gov/geo/query/acc.cgi?acc=GSE98561

### Sheet: Supplementary Table 2
Supplementary Table 2. Details of the benchmark results for each task
Task	Method	Overall Score	Batch Correction	Batch ARI	Batch ASW	Graph iLISI	Batch NMI	kBET	PCR batch	Graph connectivity	Bio conservation	Cell type ARI	Cell type ASW	Graph cLISI	Cell type NMI	HVG conservation	Trajectory conservation
Cross-genus	Unify	0.875461	0.988653	0.972982	0.873167	0.512706	0.951734	0.334226	0.98685	0.999687	0.8	0.995551	0.811873	1	0.990134	NA	0.494789
Cross-genus	SATURN	0.722529	0.481998	0.907978	0.799337	0.0414514	0.776109	0.0546198	0.91584	0.906234	0.882883	0.977702	0.807046	1	0.957401	NA	0.653167
Cross-genus	scGen	0.650404	0.7561	0.963749	0.899705	0.176412	0.93998	0.164439	0.924903	0.913411	0.57994	0.759825	0.596738	0.999401	0.755337	0.388	0.702298
Cross-genus	Seurat v4 CCA	0.461248	0.614363	0.93223	0.792667	0.160395	0.866012	0.13186	0.889734	0.904364	0.359172	0.478372	0.577963	0.987297	0.570883	0.302	0.70216
Cross-genus	SAMap	0.4099	0.472346	0.953844	0.877791	0	0.913483	0.221749	0	0.742716	0.36827	0.672819	0.530756	0.999984	0.665952	NA	0.496836
Cross-genus	fastMNN	0.392445	0.377334	0.871735	0.829994	0.0106393	0.698006	0.0246763	0.857508	0.88511	0.402519	0.501595	0.522411	0.97747	0.541481	0.9	0.709507
Cross-genus	scVI	0.391488	0.658318	0.929418	0.900886	0.169484	0.864653	0.0915254	0.982206	0.91424	0.213602	0.489501	0.509752	0.960168	0.553957	NA	0.744777
Cross-genus	Scanorama	0.325988	0.464601	0.889024	0.781158	0.0819862	0.800018	0.0865069	0.930694	0.842289	0.233579	0.377708	0.562766	0.985145	0.539428	0.035	0.669694
Cross-genus	BBKNN	0.314378	0.374955	0.932538	0.551925	0.488819	0.826858	0.0509185	0	0.824451	0.273993	0.49458	0.5511	0.959888	0.555009	NA	0.792941
Cross-genus	Harmony	0.227091	0.23605	0.804047	0.708526	0.00258292	0.698902	0.0284373	0.700103	0.864375	0.221118	0.38334	0.513159	0.983771	0.535008	NA	0.640825
Cross-family	Unify	0.85927	0.952029	0.952393	0.808735	0.463434	0.902136	0.54835	0.959836	0.982629	0.797431	0.979423	0.700767	1	0.970384	NA	0.427185
Cross-family	SATURN	0.671307	0.521618	0.850447	0.780814	0.0302658	0.732822	0.10651	0.758728	0.884863	0.771099	0.750057	0.703728	0.999267	0.86347	NA	0.575661
Cross-family	scGen	0.624295	0.770332	0.942018	0.894369	0.179275	0.852938	0.327839	0.882485	0.904136	0.526937	0.674209	0.549123	0.98332	0.726749	0.272	0.672635
Cross-family	Seurat v4 CCA	0.473998	0.643879	0.849867	0.781759	0.249606	0.793404	0.177843	0.929019	0.871546	0.360744	0.380638	0.53993	0.947301	0.53087	0.258	0.764392
Cross-family	scVI	0.462372	0.699918	0.876769	0.869482	0.243464	0.814819	0.123354	0.982051	0.904127	0.304009	0.401199	0.480397	0.923013	0.527774	NA	0.798679
Cross-family	fastMNN	0.452507	0.578554	0.920019	0.774108	0.193548	0.783661	0.10976	0.942388	0.766708	0.368476	0.273057	0.510162	0.918986	0.46534	0.819	0.765043
Cross-family	Scanorama	0.355936	0.47828	0.808899	0.714481	0.0510577	0.747212	0.100922	0.957742	0.796938	0.274372	0.303891	0.500529	0.948396	0.483436	0.077	0.796914
Cross-family	SAMap	0.340333	0.475389	0.940075	0.879384	2.22e-16	0.906519	0.23747	0	0.690627	0.250296	0.330674	0.492411	0.981127	0.534636	NA	0.482652
Cross-family	BBKNN	0.331723	0.406274	0.898198	0.499902	0.506396	0.752764	0.073124	0	0.777208	0.282023	0.404914	0.509511	0.905702	0.503992	NA	0.794671
Cross-family	Harmony	0.205571	0.131548	0.552459	0.595911	6.66e-16	0.516829	0.0332112	0.275857	0.806419	0.25492	0.303584	0.473148	0.934152	0.481834	NA	0.760421
Cross-order	Unify	0.781098	0.636651	0.954095	0.836093	0.232555	0.892159	0.259652	0.865971	0.999564	0.877397	0.995943	0.770752	1	0.989887	NA	0.575458
Cross-order	SATURN	0.702918	0.517454	0.886595	0.780025	0.258664	0.858423	0.219795	0.842126	0.958601	0.82656	0.980077	0.796863	1	0.951752	NA	0.502925
Cross-order	SAMap	0.507578	0.507458	0.98937	0.923197	2.22045e-16	0.973273	0.169405	0	0.815675	0.507657	0.636225	0.471139	0.999432	0.625085	NA	0.506304
Cross-order	Harmony	0.483994	0.615863	0.817583	0.918374	0.331308	0.895433	0.213139	0.941753	0.879128	0.396081	0.275681	0.473951	0.915685	0.358431	NA	0.633993
Cross-order	Scanorama	0.366742	0.872559	0.989374	0.951611	0.786762	0.995021	0.477557	0.997468	0.65772	0.0295312	0.0191785	0.445811	0.774868	0.0855636	0.531579	0.484918
Cross-order	Seurat v4 CCA	0.355098	0.451186	0.779949	0.893703	0.175996	0.761608	0.120848	0.913662	0.879245	0.291039	0.298739	0.493689	0.937794	0.393087	0.527778	0.512302
Cross-order	fastMNN	0.349501	0.34524	0.716639	0.875551	0.110232	0.700988	0.0771592	0.894206	0.866597	0.352342	0.298621	0.455374	0.851196	0.275911	0.825	0.508771
Cross-order	scGen	0.326627	0.412948	0.759383	0.817484	0.444211	0.776051	0.199558	0.877919	0.754853	0.269079	0.140193	0.431366	0.831353	0.234707	0.55	0.722466
Cross-order	scVI	0.31316	0.699303	0.895489	0.954283	0.495594	0.914696	0.293125	0.976177	0.725774	0.0557317	0.0697697	0.469218	0.792155	0.127628	NA	0.45102
Cross-order	BBKNN	0.257105	0.293997	0.667852	0.843637	0.860018	0.78897	0.2348	0	0.56771	0.232511	0.119841	0.450419	0.813699	0.136891	NA	0.66224
Cross-class	Unify	0.86526	0.963198	0.973737	0.869854	0.233597	0.913241	0.297863	0.973778	0.997764	0.799967	0.994609	0.701477	1	0.991256	NA	0.446677
Cross-class	SATURN	0.752065	0.697535	0.969772	0.759189	0.103333	0.907955	0.137406	0.950388	0.871473	0.788418	0.920025	0.701528	1	0.926461	NA	0.529571
Cross-class	scGen	0.499461	0.675871	0.878688	0.907788	0.027019	0.80766	0.141856	0.900591	0.936127	0.381855	0.330846	0.510661	0.990406	0.644753	0.48	0.625708
Cross-class	SAMap	0.495418	0.52968	0.97221	0.827927	2.22045e-16	0.949838	0.194042	0	0.799236	0.472576	0.611761	0.498243	0.997836	0.745611	NA	0.497207
Cross-class	Seurat v4 CCA	0.445443	0.637641	0.936876	0.823042	0.0463776	0.914533	0.0705833	0.956143	0.853665	0.317311	0.356643	0.463945	0.985113	0.599026	0.304	0.757524
Cross-class	fastMNN	0.423383	0.442225	0.696987	0.855472	0.0132962	0.677518	0.0396929	0.922873	0.830523	0.410822	0.280105	0.471073	0.97478	0.521315	0.837	0.889704
Cross-class	scVI	0.396584	0.366919	0.58629	0.835808	4.44089e-16	0.454077	0.00755161	0.960522	0.936376	0.416361	0.275325	0.500985	0.985811	0.572353	NA	0.921075
Cross-class	Harmony	0.388462	0.569546	0.890653	0.81783	0.0152197	0.870457	0.0266207	0.980732	0.852147	0.26774	0.247842	0.453917	0.982666	0.530178	NA	0.7479
Cross-class	Scanorama	0.289045	0.460104	0.784451	0.803569	0.018158	0.644375	0.0968685	0.967203	0.786603	0.175006	0.227947	0.453562	0.980498	0.529135	0.211	0.657603
Cross-class	BBKNN	0.172594	0.375954	0.875682	0.523909	0.253326	0.830129	0.0441951	0	0.723039	0.0370216	0.222494	0.394873	0.968683	0.514996	NA	0.534492
Cross-phylum	Unify	0.887459	0.796798	0.988615	0.860513	0.282778	0.944236	0.35636	0.612441	0.997287	0.947899	0.822777	0.776312	1	0.880428	NA	0.544478
Cross-phylum	SATURN	0.613641	0.258552	0.870217	0.599312	4.44089e-16	0.716716	0.0130277	0.356112	0.999033	0.850368	0.733465	0.768017	1	0.820965	NA	0.503898
Cross-phylum	SAMap	0.466317	0.553456	0.966698	0.907833	0.037949	0.9588	0.219298	0	0.912411	0.408224	0.203076	0.501851	0.963092	0.320486	NA	0.501734
Cross-phylum	fastMNN	0.448002	0.59157	0.856181	0.922648	0.326233	0.872631	0.181459	0.760877	0.922133	0.35229	0.031783	0.481117	0.65274	0.0732861	0.639286	0.582756
Cross-phylum	Scanorama	0.414007	0.82144	0.948668	0.934487	0.557047	0.97821	0.269177	0.972742	0.919473	0.142384	0.0481924	0.483735	0.722457	0.113947	0.542857	0.486669
Cross-phylum	scGen	0.399911	0.709622	0.960194	0.825814	0.47295	0.910728	0.254385	0.871809	0.915844	0.193437	0.0824475	0.443233	0.725954	0.148211	0.539286	0.540283
Cross-phylum	scVI	0.391177	0.639895	0.869968	0.94922	0.414215	0.85665	0.201337	0.847884	0.923084	0.225364	0.0641669	0.502265	0.708219	0.150108	NA	0.531873
Cross-phylum	Seurat v4 CCA	0.377594	0.560822	0.841276	0.853083	0.293094	0.884567	0.150662	0.896	0.921899	0.255441	0.064203	0.489373	0.763934	0.15657	0.530357	0.572433
Cross-phylum	Harmony	0.344283	0.669649	0.888413	0.891332	0.439334	0.921265	0.161664	0.956381	0.925568	0.127373	0.0935993	0.495433	0.752373	0.166175	NA	0.435818
Cross-phylum	BBKNN	0.27384	0.349595	0.775756	0.814959	0.829179	0.857349	0.113645	0	0.817394	0.223336	0.0914206	0.502344	0.708747	0.18101	NA	0.519436

### Sheet: Supplementary Table 3
Supplementary Table 3. Enriched GO terms for the component genes in macrogene 2077
Species	Gene	GO term description
human	HP	blood microparticle; defense response; extracellular space; acute-phase response; extracellular region; endocytic vesicle lumen; specific granule lumen; hemoglobin binding; negative regulation of hydrogen peroxide catabolic process; immune system process; negative regulation of oxidoreductase activity; extracellular exosome; response to hydrogen peroxide; serine-type endopeptidase activity; terti…
human	HLA-DPA1	transport vesicle membrane; clathrin-coated endocytic vesicle membrane; adaptive immune response; antigen processing and presentation of exogenous peptide antigen via MHC class II; MHC class II receptor activity; positive regulation of immune response; lumenal side of endoplasmic reticulum membrane; cell surface; lysosomal membrane; late endosome membrane; cellular response to type II interferon;…
human	HLA-DRB1	transport vesicle membrane; clathrin-coated endocytic vesicle membrane; myeloid dendritic cell antigen processing and presentation; positive regulation of CD4-positive, CD25-positive, alpha-beta regulatory T cell differentiation; positive regulation of MAPK cascade; antigen processing and presentation of exogenous peptide antigen via MHC class II; protein tetramerization; antigen processing and p…
human	HLA-DRB5	transport vesicle membrane; clathrin-coated endocytic vesicle membrane; adaptive immune response; antigen processing and presentation of exogenous peptide antigen via MHC class II; positive regulation of immune response; lumenal side of endoplasmic reticulum membrane; lysosomal membrane; extracellular exosome; late endosome membrane; peptide antigen binding; endocytic vesicle membrane; peptide an…
human	HLA-DPB1	transport vesicle membrane; clathrin-coated endocytic vesicle membrane; adaptive immune response; antigen processing and presentation of exogenous peptide antigen via MHC class II; positive regulation of immune response; lumenal side of endoplasmic reticulum membrane; cell surface; lysosomal membrane; late endosome membrane; peptide antigen binding; positive regulation of T cell proliferation; po…
human	HLA-DQB1	transport vesicle membrane; clathrin-coated endocytic vesicle membrane; adaptive immune response; antigen processing and presentation of exogenous peptide antigen via MHC class II; MHC class II receptor activity; positive regulation of immune response; lumenal side of endoplasmic reticulum membrane; lysosomal membrane; humoral immune response; late endosome membrane; peptide antigen binding; endo…
human	HLA-DQA2	transport vesicle membrane; clathrin-coated endocytic vesicle membrane; adaptive immune response; antigen processing and presentation of exogenous peptide antigen via MHC class II; MHC class II receptor activity; positive regulation of immune response; lumenal side of endoplasmic reticulum membrane; lysosomal membrane; late endosome membrane; peptide antigen binding; endocytic vesicle membrane; p…
human	HLA-DQA1	transport vesicle membrane; clathrin-coated endocytic vesicle membrane; adaptive immune response; antigen processing and presentation of exogenous peptide antigen via MHC class II; MHC class II receptor activity; positive regulation of immune response; lumenal side of endoplasmic reticulum membrane; lysosomal membrane; late endosome membrane; peptide antigen binding; endocytic vesicle membrane; p…
human	HLA-DRA	transport vesicle membrane; clathrin-coated endocytic vesicle membrane; adaptive immune response; myeloid dendritic cell antigen processing and presentation; positive regulation of CD4-positive, CD25-positive, alpha-beta regulatory T cell differentiation; antigen processing and presentation of exogenous peptide antigen via MHC class II; antigen processing and presentation of endogenous peptide an…
mouse	H2-Ab1	ubiquitin protein ligase binding; protein antigen binding; antigen processing and presentation of exogenous peptide antigen via MHC class II; positive regulation of immune response; antigen processing and presentation of peptide antigen; external side of plasma membrane; cell surface; lysosomal membrane; B cell affinity maturation; antigen processing and presentation; late endosome membrane; toxi…
mouse	H2-DMa	antigen processing and presentation of exogenous peptide antigen via MHC class II; late endosome; positive thymic T cell selection; protein transport; positive regulation of immune response; immunoglobulin mediated immune response; lysosomal membrane; chaperone cofactor-dependent protein refolding; positive regulation of germinal center formation; antigen processing and presentation; late endosom…

### Sheet: Supplementary Table 4
Supplementary Table 4. Protein sequences files used by each dataset
Session	Task	Species	Protein file
Benchmark	Cross genus	Felis catus (Cat)	https://ftp.ncbi.nlm.nih.gov/genomes/all/GCF/000/181/335/GCF_000181335.3_Felis_catus_9.0/
		Panthera tigris altaica (Tiger)	https://ftp.ncbi.nlm.nih.gov/genomes/all/GCF/000/464/555/GCF_000464555.1_PanTig1.0/
	Cross family	Felis catus (Cat)	https://ftp.ncbi.nlm.nih.gov/genomes/all/GCF/000/181/335/GCF_000181335.3_Felis_catus_9.0/
		Canis lupus familiaris (Dog)	https://www.ncbi.nlm.nih.gov/assembly/GCF_000002285.3/
	Cross order	Nematostella vectensis (Sea anemone)	https://mycocosm.jgi.doe.gov/Nemve1/Nemve1.home.html
		Stylophora pistillata (hard coral)	https://data.mendeley.com/datasets/g2mysjfp52/3
	Cross class	Xenopus tropicalis (Frog)	https://www.xenbase.org/entry/static-xenbase/ftpDatafiles.jsp
		Danio rerio (Zebrafish)	http://may2015.archive.ensembl.org/Danio_rerio/Info/Index
	Cross phylum	Drosophila melanogaster (Fly)	https://ftp.ensembl.org/pub/release-108/fasta/drosophila_melanogaster/pep/
		Danio rerio (Zebrafish)	https://ftp.ncbi.nlm.nih.gov/genomes/all/GCF/000/002/035/GCF_000002035.6_GRCz11/
Macrogene analysis	Five species eye AH datasets	Homo sapiens	https://ftp.ncbi.nlm.nih.gov/genomes/all/GCF/000/001/405/GCF_000001405.40_GRCh38.p14/
		Sus scrofa	https://ftp.ncbi.nlm.nih.gov/genomes/all/GCF/000/003/025/GCF_000003025.6_Sscrofa11.1/
		Macaque mulatta	https://ftp.ncbi.nlm.nih.gov/genomes/all/GCF/000/772/875/GCF_000772875.2_Mmul_8.0.1/
		Mus musculus	https://ftp.ncbi.nlm.nih.gov/genomes/all/GCF/000/001/635/GCF_000001635.26_GRCm38.p6/
		Macaca fascicularis	https://ftp.ncbi.nlm.nih.gov/genomes/all/GCF/000/364/345/GCF_000364345.1_Macaca_fascicularis_5.0/
	Human and mouse immune dataset	Homo sapiens	https://ftp.ncbi.nlm.nih.gov/genomes/all/GCF/000/001/405/GCF_000001405.40_GRCh38.p14/
		Mus musculus	https://ftp.ncbi.nlm.nih.gov/genomes/all/GCF/000/001/635/GCF_000001635.26_GRCm38.p6/
Cross-species perturbation prediction	LPS dataset	Mus musculus (control+lps2+lps6)	https://ftp.ncbi.nlm.nih.gov/genomes/all/GCF/000/001/635/GCF_000001635.26_GRCm38.p6/
		Sus scrofa (control+lps2+lps6)	https://ftp.ncbi.nlm.nih.gov/genomes/all/GCF/000/003/025/GCF_000003025.6_Sscrofa11.1/
		Rattus norvegicus (control+lps2+lps6)	https://ftp.ncbi.nlm.nih.gov/genomes/all/GCF/000/001/895/GCF_000001895.5_Rnor_6.0/GCF_000001895.5_Rnor_6.0_protein.faa.gz
		Oryctolagus cuniculus (control+lps2+lps6)	https://ftp.ncbi.nlm.nih.gov/genomes/all/GCF/000/003/625/GCF_000003625.3_OryCun2.0/GCF_000003625.3_OryCun2.0_protein.faa.gz
	Cytokine perturnation dataset	Homo sapiens (control+stimulation)	https://ftp.ncbi.nlm.nih.gov/genomes/all/GCF/000/001/405/GCF_000001405.40_GRCh38.p14/
		Mus musculus (control+stimulation)	https://ftp.ncbi.nlm.nih.gov/genomes/all/GCF/000/001/635/GCF_000001635.26_GRCm38.p6/
Celltype tree construction	Construct the cell type tree using the	Schmidtea mediterranea	https://planmine.mpinat.mpg.de/planmine/report.do?id=2000001#ad-image-0
		Danio rerio	http://may2015.archive.ensembl.org/Danio_rerio/Info/Index
		Ciona intestinalis	http://ghost.zool.kyoto-u.ac.jp/download_kh.html
		Mus musculus	https://ftp.ncbi.nlm.nih.gov/genomes/all/GCF/000/001/635/GCF_000001635.26_GRCm38.p6/
		Homo sapiens	https://ftp.ncbi.nlm.nih.gov/genomes/all/GCF/000/001/405/GCF_000001405.40_GRCh38.p14/
		Drosophila melanogaster	https://ftp.ensembl.org/pub/release-108/fasta/drosophila_melanogaster/pep/
		Caenorhabditis elegans	https://parasite.wormbase.org/Caenorhabditis_elegans_prjna13758/Info/Index/

### Sheet: Supplementary Table 5
Supplementary Table 5. Details results of the IFN-beta cytokine perturbation prediction of human from mouse
Gene_group	R2_all_genes	R2_all_degs	Hitting_rate_for_all_degs	Hitting_rate_top100_degs_ranked_by_logFC	Hitting_rate_top200_degs_ranked_by_logFC	Hitting_rate_top500_degs_ranked_by_logFC	Direction_accuracy_all_degs	Direction_accuracy_top100_degs_ranked_by_logFC	Direction_accuracy_top200_degs_ranked_by_logFC	Direction_accuracy_top500_degs_ranked_by_logFC	Query_species	Reference species	Condition/celltype	Method
one2one	0.896094	0.870051	0.706306	0.18	0.295	0.308	0.745748	1	0.983051	0.948052	Human	Mouse	CD4_T_cell	Unify-basal
all_genes	0.892971	0.861781	0.702105	0.23	0.29	0.27	0.751124	1	0.982759	0.977778	Human	Mouse	CD4_T_cell	Unify-basal
one2one	0.734937	-1.42066	0	0	0	0	0	0	0	0	Human	Mouse	ILC	Unify-basal
all_genes	0.751152	-2.6196	0	0	0	0	0	0	0	0	Human	Mouse	ILC	Unify-basal
one2one	0.851594	0.780089	0.463918	0.03	0.1	0.226	0.611966	0.666667	0.6	0.548673	Human	Mouse	NK_cell	Unify-basal
all_genes	0.844473	0.758369	0.454164	0.02	0.065	0.202	0.617874	1	0.615385	0.544554	Human	Mouse	NK_cell	Unify-basal
one2one	0.803683	0.764281	0.854849	0.04	0.115	0.22	0.720511	1	0.913043	0.890909	Human	Mouse	Monocyte	Unify-basal
all_genes	0.810418	0.764934	0.841477	0.01	0.105	0.216	0.719784	1	0.952381	0.916667	Human	Mouse	Monocyte	Unify-basal
one2one	0.824702	0.742192	0.549738	0.03	0.07	0.154	0.553439	0.333333	0.428571	0.467532	Human	Mouse	CD8_T_cell	Unify-basal
all_genes	0.810348	0.713782	0.548519	0.03	0.055	0.126	0.542831	0.333333	0.272727	0.444444	Human	Mouse	CD8_T_cell	Unify-basal
one2one	0.806659	0.694931	0.339763	0.05	0.085	0.196	0.720524	0.8	0.705882	0.704082	Human	Mouse	Treg	Unify-basal
all_genes	0.812922	0.699908	0.344143	0.05	0.08	0.186	0.715385	0.8	0.75	0.688172	Human	Mouse	Treg	Unify-basal
one2one	0.845312	0.776494	0.577252	0.05	0.075	0.122	0.518494	1	0.933333	0.852459	Human	Mouse	cDC	Unify-basal
all_genes	0.844161	0.766798	0.570109	0.04	0.085	0.116	0.518296	1	0.941176	0.793103	Human	Mouse	cDC	Unify-basal
one2one	0.840145	0.778268	0.521468	0.02	0.05	0.204	0.57485	0.5	0.8	0.745098	Human	Mouse	B_cell	Unify-basal
all_genes	0.836627	0.760795	0.509291	0.04	0.035	0.178	0.578378	0.25	0.571429	0.707865	Human	Mouse	B_cell	Unify-basal
one2one	0.851429	0.692604	0.0598228	0.01	0.05	0.032	0.333333	1	0.5	0.5	Human	Mouse	pDC	Unify-basal
all_genes	0.851198	0.671105	0.059761	0.03	0.065	0.04	0.322222	1	0.615385	0.55	Human	Mouse	pDC	Unify-basal
one2one	0.867419	0.729615	0.0606234	0.01	0.055	0.038	0.372642	1	0.545455	0.578947	Human	Mouse	pDC	Unify-macrogene
all_genes	0.866032	0.705872	0.060199	0.03	0.06	0.042	0.371901	1	0.583333	0.571429	Human	Mouse	pDC	Unify-macrogene
one2one	0.832957	0.757672	0.386098	0.03	0.07	0.168	0.716993	0.333333	0.571429	0.690476	Human	Mouse	CD8_T_cell	Unify-macrogene
all_genes	0.823888	0.737845	0.379505	0.03	0.055	0.128	0.71397	0.333333	0.454545	0.59375	Human	Mouse	CD8_T_cell	Unify-macrogene
one2one	0.723407	-0.364845	0.00249377	0	0	0	1	0	0	0	Human	Mouse	ILC	Unify-macrogene
all_genes	0.746433	-1.20726	0.00334821	0	0	0	1	0	0	0	Human	Mouse	ILC	Unify-macrogene
one2one	0.833421	0.801105	0.681092	0.01	0.035	0.094	0.752294	1	0.428571	0.723404	Human	Mouse	Monocyte	Unify-macrogene
all_genes	0.841186	0.804237	0.65901	0.01	0.02	0.076	0.7503	1	0.75	0.684211	Human	Mouse	Monocyte	Unify-macrogene
one2one	0.800736	0.672865	0.206487	0.05	0.095	0.214	0.592593	0.8	0.736842	0.785047	Human	Mouse	Treg	Unify-macrogene
all_genes	0.808331	0.684152	0.208142	0.05	0.085	0.212	0.60663	0.8	0.764706	0.783019	Human	Mouse	Treg	Unify-macrogene
one2one	0.897074	0.867622	0.298272	0.02	0.075	0.188	0.759106	0.5	0.733333	0.861702	Human	Mouse	B_cell	Unify-macrogene
all_genes	0.892706	0.853824	0.286584	0.04	0.055	0.164	0.757509	0.25	0.636364	0.804878	Human	Mouse	B_cell	Unify-macrogene
one2one	0.913028	0.87994	0.48736	0.05	0.075	0.126	0.709894	1	0.933333	0.873016	Human	Mouse	cDC	Unify-macrogene
all_genes	0.917308	0.882097	0.474104	0.04	0.08	0.118	0.712605	1	0.9375	0.79661	Human	Mouse	cDC	Unify-macrogene
one2one	0.853107	0.786751	0.294057	0.04	0.06	0.166	0.497387	0.75	0.833333	0.831325	Human	Mouse	NK_cell	Unify-macrogene
all_genes	0.847048	0.767388	0.281264	0.02	0.05	0.14	0.5	1	0.7	0.857143	Human	Mouse	NK_cell	Unify-macrogene
one2one	0.930137	0.919305	0.484281	0.01	0.04	0.1	0.859666	1	0.75	0.76	Human	Mouse	CD4_T_cell	Unify-macrogene
all_genes	0.931851	0.918667	0.472124	0.01	0.03	0.084	0.860291	1	0.666667	0.738095	Human	Mouse	CD4_T_cell	Unify-macrogene
one2one	0.840187	0.787055	0.250061	0.02	0.025	0.054	0.606414	1	1	0.962963	Human	Mouse	NK_cell	Linear model
all_genes	0.669911	0.501872	0.243882	0.14	0.145	0.16	0.611492	0.0714286	0.241379	0.4875	Human	Mouse	NK_cell	Linear model
one2one	0.875524	0.8135	0.350722	0.01	0.035	0.068	0.616606	1	1	0.794118	Human	Mouse	CD8_T_cell	Linear model
all_genes	0.640785	0.429851	0.349288	0.15	0.135	0.186	0.622222	0	0.0740741	0.451613	Human	Mouse	CD8_T_cell	Linear model
one2one	0.868281	0.7184	0.0503843	0	0.01	0.026	0.555085	0	1	0.769231	Human	Mouse	pDC	Linear model
all_genes	0.723512	0.382637	0.0547452	0.09	0.14	0.118	0.512111	0.555556	0.392857	0.338983	Human	Mouse	pDC	Linear model
one2one	0.869739	0.822356	0.399192	0	0.005	0.072	0.602892	0	1	0.694444	Human	Mouse	cDC	Linear model
all_genes	0.694728	0.572494	0.399397	0.01	0.02	0.152	0.597234	0	0.5	0.407895	Human	Mouse	cDC	Linear model
one2one	0.705065	0.522605	0.00114943	0	0	0	0.666667	0	0	0	Human	Mouse	ILC	Linear model
all_genes	0.537496	-0.179572	0.0014687	0.02	0.01	0.004	0.5	0	0	0	Human	Mouse	ILC	Linear model
one2one	0.871438	0.765418	0.165964	0.01	0.02	0.038	0.631016	1	1	0.894737	Human	Mouse	Treg	Linear model
all_genes	0.643324	0.306369	0.172312	0.18	0.175	0.196	0.629714	0.111111	0.285714	0.510204	Human	Mouse	Treg	Linear model
one2one	0.868431	0.821981	0.278481	0	0.025	0.074	0.616054	0	1	0.837838	Human	Mouse	B_cell	Linear model
all_genes	0.720682	0.588985	0.270514	0.1	0.11	0.162	0.6025	0.1	0.363636	0.54321	Human	Mouse	B_cell	Linear model
one2one	0.718725	0.671461	0.658463	0	0.01	0.104	0.480066	0	0.5	0.634615	Human	Mouse	Monocyte	Linear model
all_genes	0.53504	0.445283	0.63779	0.01	0.045	0.124	0.506239	0	0.888889	0.790323	Human	Mouse	Monocyte	Linear model
one2one	0.878279	0.846407	0.46192	0.01	0.035	0.084	0.584416	1	0.857143	0.785714	Human	Mouse	CD4_T_cell	Linear model
all_genes	0.64497	0.524896	0.452789	0.14	0.13	0.186	0.606903	0	0.192308	0.537634	Human	Mouse	CD4_T_cell	Linear model
one2one	0.76433	-2.43915	0.00114199	0	0	0	0.666667	0	0	0	Human	Mouse	ILC	scPARM
all_genes	0.358072	-2.60251	0.00114635	0	0	0	0.666667	0	0	0	Human	Mouse	ILC	scPARM
one2one	0.93134	0.858991	0.20366	0.01	0.03	0.024	0.779948	0	0.833333	0.666667	Human	Mouse	Treg	scPARM
all_genes	0.694356	0.345639	0.202184	0	0.02	0.022	0.785244	0	0.75	0.636364	Human	Mouse	Treg	scPARM
one2one	0.939279	0.805941	0.0615729	0.01	0.015	0.014	0.554545	0	0.333333	0.142857	Human	Mouse	pDC	scPARM
all_genes	0.782849	0.423787	0.0596214	0.01	0.015	0.012	0.559242	0	0.333333	0.166667	Human	Mouse	pDC	scPARM
one2one	0.918787	0.839884	0.291677	0.04	0.055	0.102	0.720848	0.5	0.636364	0.607843	Human	Mouse	NK_cell	scPARM
all_genes	0.71333	0.474308	0.288676	0.03	0.05	0.092	0.724417	0.666667	0.6	0.608696	Human	Mouse	NK_cell	scPARM
one2one	0.863371	0.797807	0.502022	0.01	0.045	0.12	0.421477	1	0.888889	0.65	Human	Mouse	cDC	scPARM
all_genes	0.721782	0.592444	0.496959	0.01	0.035	0.086	0.421578	1	0.857143	0.627907	Human	Mouse	cDC	scPARM
one2one	0.893135	0.872511	0.483923	0.01	0.035	0.142	0.727055	1	0.857143	0.830986	Human	Mouse	CD4_T_cell	scPARM
all_genes	0.663287	0.575759	0.480863	0	0.025	0.104	0.727931	0	0.8	0.826923	Human	Mouse	CD4_T_cell	scPARM
one2one	0.830616	0.794377	0.681776	0.01	0.045	0.092	0.666212	1	1	0.891304	Human	Mouse	Monocyte	scPARM
all_genes	0.646402	0.567	0.679571	0.01	0.03	0.072	0.666781	1	1	0.916667	Human	Mouse	Monocyte	scPARM
one2one	0.931913	0.918393	0.29874	0.02	0.065	0.112	0.746898	0.5	0.846154	0.785714	Human	Mouse	B_cell	scPARM
all_genes	0.72832	0.612733	0.295726	0.02	0.055	0.098	0.74958	0.5	0.818182	0.795918	Human	Mouse	B_cell	scPARM
one2one	0.935867	0.912028	0.387168	0.02	0.075	0.146	0.834279	0.5	0.666667	0.712329	Human	Mouse	CD8_T_cell	scPARM
all_genes	0.652176	0.46473	0.385767	0.01	0.05	0.122	0.834606	0	0.5	0.688525	Human	Mouse	CD8_T_cell	scPARM
one2one	0.860188	0.731207	0.190704	0	0	0	0.589615	0	0	0	Human	Mouse	B_cell	scGen
all_genes	0.674865	0.444616	0.193932	0.1	0.11	0.162	0.58155	0.1	0.363636	0.54321	Human	Mouse	B_cell	scGen
one2one	-0.374524	-281.305	0.350434	0	0.015	0.054	0.263514	0	0.666667	0.592593	Human	Mouse	cDC	scGen
all_genes	-154.88	-329.831	0.355627	0.01	0.02	0.152	0.302252	0	0.5	0.407895	Human	Mouse	cDC	scGen
one2one	0.806316	0.652672	0.472316	0	0.005	0.006	0.623513	0	0	0.333333	Human	Mouse	Monocyte	scGen
all_genes	0.448664	0.28196	0.477439	0.01	0.045	0.124	0.629163	0	0.888889	0.790323	Human	Mouse	Monocyte	scGen
one2one	-0.432279	-194.423	0.0484615	0	0.025	0.072	0.174603	0	0.8	0.444444	Human	Mouse	pDC	scGen
all_genes	-44.076	-228.456	0.0519792	0.09	0.14	0.12	0.203252	0.555556	0.392857	0.333333	Human	Mouse	pDC	scGen
one2one	-0.272216	-2665.98	0.00087171	0	0	0	0	0	0	0	Human	Mouse	ILC	scGen
all_genes	-33.3085	-2571.23	0.00112486	0.02	0.01	0.004	0	0	0	0	Human	Mouse	ILC	scGen
one2one	0.92009	0.80722	0.178588	0	0	0	0.630416	0	0	0	Human	Mouse	NK_cell	scGen
all_genes	0.708833	0.447333	0.180417	0.14	0.145	0.16	0.634494	0.0714286	0.241379	0.4875	Human	Mouse	NK_cell	scGen
one2one	0.758417	0.443868	0.333599	0	0	0.02	0.58063	0	0	0.3	Human	Mouse	CD4_T_cell	scGen
all_genes	0.25899	-0.0441371	0.34079	0.14	0.13	0.186	0.600332	0	0.192308	0.537634	Human	Mouse	CD4_T_cell	scGen
one2one	0.824044	0.77868	0.25209	0	0	0.002	0.294743	0	0	1	Human	Mouse	CD8_T_cell	scGen
all_genes	0.708678	0.513323	0.260208	0.15	0.135	0.186	0.344997	0	0.0740741	0.451613	Human	Mouse	CD8_T_cell	scGen
one2one	-0.224973	-697.274	0.121101	0.02	0.035	0.138	0.364899	0.5	0.714286	0.594203	Human	Mouse	Treg	scGen
all_genes	-137.999	-873.634	0.1292	0.18	0.175	0.196	0.399347	0.111111	0.285714	0.510204	Human	Mouse	Treg	scGen

### Sheet: Supplementary Table 6
Supplementary Table 6. Details results of the LPS perturbation prediction from mouse to pig, rat and rabbit
Gene_group	R2_all_genes	R2_all_degs	Hitting_rate_for_all_degs	Hitting_rate_top100_degs_ranked_by_logFC	Hitting_rate_top200_degs_ranked_by_logFC	Hitting_rate_top500_degs_ranked_by_logFC	Direction_accuracy_all_degs	Direction_accuracy_top100_degs_ranked_by_logFC	Direction_accuracy_top200_degs_ranked_by_logFC	Direction_accuracy_top500_degs_ranked_by_logFC	Query_species	Reference species	Condition	Method
one2one	0.888994	0.80979	0.319536	0	0.03	0.17	0.651986	0	0.666667	0.788235	Pig	Mouse	lps2	Unify-macrogene
all_genes	0.887656	0.809444	0.321168	0	0.03	0.166	0.653199	0	0.666667	0.771084	Pig	Mouse	lps2	Unify-macrogene
one2one	0.823308	0.760306	0.423408	0.01	0.02	0.124	0.641497	0	0.5	0.709677	Pig	Mouse	lps6	Unify-macrogene
all_genes	0.824016	0.76423	0.426082	0	0.02	0.12	0.642173	0	0.5	0.7	Pig	Mouse	lps6	Unify-macrogene
one2one	0.809166	0.718623	0.405717	0.02	0.03	0.076	0.640341	0	0.333333	0.421053	Rat	Mouse	lps2	Unify-macrogene
all_genes	0.830125	0.746716	0.405394	0.02	0.035	0.072	0.641697	0	0.285714	0.444444	Rat	Mouse	lps2	Unify-macrogene
one2one	0.771545	0.710357	0.671728	0.04	0.055	0.11	0.769947	0.25	0.363636	0.563636	Rat	Mouse	lps6	Unify-macrogene
all_genes	0.792151	0.732302	0.668034	0.03	0.055	0.102	0.764742	0.333333	0.272727	0.509804	Rat	Mouse	lps6	Unify-macrogene
one2one	0.777746	0.699954	0.375681	0	0.03	0.152	0.761559	0	0.666667	0.789474	Rabbit	Mouse	lps2	Unify-macrogene
all_genes	0.753087	0.665123	0.380132	0	0.025	0.148	0.761324	0	0.6	0.783784	Rabbit	Mouse	lps2	Unify-macrogene
one2one	0.774321	0.669628	0.400137	0	0.025	0.112	0.427835	0	0.4	0.375	Rabbit	Mouse	lps6	Unify-macrogene
all_genes	0.772488	0.670376	0.403808	0	0.02	0.11	0.42928	0	0.5	0.381818	Rabbit	Mouse	lps6	Unify-macrogene
one2one	0.718778	0.0700329	0.15994	0	0	0.012	0.832547	0	0	1	Pig	Mouse	lps2	scGen
all_genes	-0.0058943	-0.517265	0.162226	0.02	0.01	0.02	0.829624	0	0	0.6	Pig	Mouse	lps2	scGen
one2one	0.599705	-0.291469	0.20838	0	0	0.016	0.717887	0	0	1	Pig	Mouse	lps6	scGen
all_genes	-0.359621	-0.822307	0.211667	0.02	0.02	0.028	0.715623	0	0	0.714286	Pig	Mouse	lps6	scGen
one2one	0.547915	-1.31558	0.270397	0.14	0.125	0.11	0.562283	1	1	0.945455	Rat	Mouse	lps2	scGen
all_genes	-1.64222	-2.23254	0.278392	0.01	0.01	0.064	0.548652	0	0	0.5625	Rat	Mouse	lps2	scGen
one2one	0.571775	-0.626238	0.426065	0.16	0.14	0.122	0.830242	0.9375	0.928571	0.967213	Rat	Mouse	lps6	scGen
all_genes	-1.10804	-1.39402	0.437238	0	0.03	0.102	0.824964	0	0.166667	0.666667	Rat	Mouse	lps6	scGen
one2one	0.423646	0.578574	0.149884	0.12	0.08	0.05	0.697959	1	0.9375	0.96	Rabbit	Mouse	lps2	scGen
all_genes	0.339208	0.261232	0.153977	0.07	0.1	0.07	0.700472	0.714286	0.75	0.742857	Rabbit	Mouse	lps2	scGen
one2one	0.48028	-0.0296594	0.167684	0.13	0.085	0.066	0.627365	1	1	1	Rabbit	Mouse	lps6	scGen
all_genes	-0.159157	-0.580352	0.171798	0.07	0.1	0.084	0.619817	0.428571	0.7	0.738095	Rabbit	Mouse	lps6	scGen
one2one	0.910526	0.877342	0.171601	0	0.05	0.086	0.761124	0	1	0.953488	Pig	Mouse	lps2	Linear model
all_genes	0.774303	0.649408	0.173913	0.02	0.02	0.08	0.759909	0	0.5	0.875	Pig	Mouse	lps2	Linear model
one2one	0.806966	0.754841	0.230315	0.04	0.055	0.112	0.688992	1	1	0.982143	Pig	Mouse	lps6	Linear model
all_genes	0.667514	0.541462	0.233608	0.02	0.04	0.106	0.6875	0	0.5	0.90566	Pig	Mouse	lps6	Linear model
one2one	0.876784	0.815288	0.285674	0.29	0.255	0.242	0.672448	1	1	0.966942	Rat	Mouse	lps2	Linear model
all_genes	0.619976	0.4899	0.293299	0.01	0.01	0.094	0.649795	0	0	0.702128	Rat	Mouse	lps2	Linear model
one2one	0.841948	0.800744	0.459528	0.25	0.24	0.22	0.785121	1	1	0.990909	Rat	Mouse	lps6	Linear model
all_genes	0.612992	0.543165	0.469363	0	0.03	0.122	0.783561	0	0.166667	0.754098	Rat	Mouse	lps6	Linear model
one2one	0.772548	0.785322	0.15709	0.19	0.15	0.114	0.720131	1	1	0.982456	Rabbit	Mouse	lps2	Linear model
all_genes	0.599716	0.503389	0.161413	0.08	0.125	0.12	0.722047	0.75	0.8	0.85	Rabbit	Mouse	lps2	Linear model
one2one	0.629067	0.630796	0.177192	0.19	0.15	0.146	0.574344	1	1	1	Rabbit	Mouse	lps6	Linear model
all_genes	0.447691	0.338646	0.181435	0.08	0.145	0.14	0.568614	0.5	0.793103	0.842857	Rabbit	Mouse	lps6	Linear model
one2one	0.914209	0.820041	0.333333	0	0.055	0.122	0.782689	0	0.909091	0.803279	Pig	Mouse	lps2	scPARM
all_genes	0.699187	0.516657	0.334832	0.01	0.045	0.12	0.780662	0	0.666667	0.816667	Pig	Mouse	lps2	scPARM
one2one	0.843777	0.704168	0.424608	0.03	0.06	0.156	0.661932	0.333333	0.583333	0.730769	Pig	Mouse	lps6	scPARM
all_genes	0.597534	0.42169	0.427519	0.03	0.055	0.156	0.660923	0.333333	0.454545	0.74359	Pig	Mouse	lps6	scPARM
one2one	0.845861	0.655933	0.417952	0	0.005	0.07	0.564428	0	1	0.8	Rat	Mouse	lps2	scPARM
all_genes	0.477218	0.286427	0.41869	0.01	0.005	0.048	0.547593	0	0	0.333333	Rat	Mouse	lps2	scPARM
one2one	0.861832	0.775113	0.666922	0.01	0.03	0.086	0.805289	1	0.666667	0.930233	Rat	Mouse	lps6	scPARM
all_genes	0.544487	0.463694	0.664585	0	0.03	0.074	0.801253	0	0.166667	0.648649	Rat	Mouse	lps6	scPARM
one2one	0.776606	0.510378	0.352804	0	0.015	0.13	0.74929	0	0.666667	0.830769	Rabbit	Mouse	lps2	scPARM
all_genes	0.223136	-0.0548449	0.358301	0.01	0.015	0.138	0.749321	0	0	0.826087	Rabbit	Mouse	lps2	scPARM
one2one	0.571845	-0.32818	0.367023	0	0.035	0.12	0.560732	0	0.571429	0.6	Rabbit	Mouse	lps6	scPARM
all_genes	-0.548553	-1.02646	0.371879	0.02	0.03	0.116	0.554756	0	0.5	0.586207	Rabbit	Mouse	lps6	scPARM
one2one	0.896913	0.81925	0.320044	0.02	0.06	0.164	0.635813	0.5	0.75	0.707317	Pig	Mouse	lps2	Unify-basal
all_genes	0.892323	0.812926	0.321215	0.03	0.06	0.16	0.632601	0.333333	0.666667	0.6875	Pig	Mouse	lps2	Unify-basal
one2one	0.805232	0.720011	0.42984	0.01	0.01	0.136	0.558294	1	0.5	0.764706	Pig	Mouse	lps6	Unify-basal
all_genes	0.805079	0.722799	0.43266	0.01	0.01	0.126	0.555772	1	0.5	0.746032	Pig	Mouse	lps6	Unify-basal
one2one	0.808707	0.715516	0.407522	0.01	0.03	0.098	0.587033	0	0	0.408163	Rat	Mouse	lps2	Unify-basal
all_genes	0.830401	0.745025	0.406442	0.01	0.015	0.09	0.589218	0	0	0.377778	Rat	Mouse	lps2	Unify-basal
one2one	0.760341	0.693449	0.69393	0.01	0.04	0.118	0.761229	0	0.25	0.59322	Rat	Mouse	lps6	Unify-basal
all_genes	0.783346	0.718231	0.691259	0.01	0.035	0.1	0.76025	0	0.285714	0.58	Rat	Mouse	lps6	Unify-basal
one2one	0.790122	0.711617	0.397768	0	0.015	0.15	0.695023	0	1	0.786667	Rabbit	Mouse	lps2	Unify-basal
all_genes	0.767363	0.680032	0.401261	0	0.015	0.138	0.700698	0	1	0.753623	Rabbit	Mouse	lps2	Unify-basal
one2one	0.749689	0.638347	0.445184	0	0.035	0.13	0.402814	0	0.571429	0.415385	Rabbit	Mouse	lps6	Unify-basal
all_genes	0.750701	0.643113	0.446938	0	0.025	0.13	0.40766	0	0.6	0.4	Rabbit	Mouse	lps6	Unify-basal
